# Macrophage Receptor with collagenous structure (MARCO) recognizes the cellular protein corona formed on environmental particles

**DOI:** 10.1101/2023.05.24.542216

**Authors:** Seishiro Hirano, Sanae Kanno

## Abstract

Several difficulties hamper the toxicological evaluation of particulate substances *in vitro*. One of the most serious difficulties is that most particles are insoluble in water, and easily agglomerate during the assay. Albumin and some detergents have been used to disperse the particles in the culture medium. However, effects of these additives on the cellular uptake of particles and the following biological consequences are unknown. The first event when phagocytic cells encounter particulate substances is an association of the plasma membrane with the particle surface. Macrophage receptor with collagenous structure (MARCO) has been identified as a receptor for environmental particles such as titanium dioxide (TiO_2_) and carbonaceous particles. However, it remained to be revealed how MARCO recognizes the unopsonized particles. While investigating the particle surface-cell membrane interaction using GFP-tagged MARCO-expressing cells, we found that cytosolic proteins were released from the cells and rapidly adsorbed on the surface of TiO_2_ particles. The GFP-tagged MARCO-overexpressing cells were further engineered to express RFP-tagged LC3 (cytosolic protein) to visualize adsorption of proteins on the surface of titanium dioxide (TiO_2_) particles. We found that cytosolic proteins including LC3 were released in the culture medium from intact cells and adsorbed on the particle surface quickly in the cell culture system. These results indicate that MARCO probably recognizes adsorbed intracellular proteins rather than the uncoated inorganic surface of environmental particles.
