## Supplementary Table 1 for "Macrophage Receptor with collagenous structure (MARCO) recognizes the cellular protein corona formed on environmental particles"

### Sheet: Sheet1
	GFP-MARCO-CHO (30 min)			ARE-CHO (30 min)			GFP-MARCO-CHO ( 5 h)			ARE-CHO (5 h)
		Cell #	Number of SRBC		Cell #	Number of SRBC		Cell #	Number of SRBC		Cell #	Number of SRBC				30 min		5 h
	Photo#1	1	4	Photo#1	1	0	Photo#1	1	22	Photo#1	1	0				ARE	GFP- MARCO	ARE	GFP- MARCO
		2	0		2	0		2	13		2	10			mean	0.0377358	4.22772	0.872727	19.0455
		3	1		3	0		3	34		3	0			SD	0.191462	3.22453	1.74055	8.4532
		4	5		4	0		4	26		4	0
		5	6		5	0		5	22		5	0
		6	4		6	0		6	48		6	0
		7	1		7	0		7	20		7	0
		8	5		8	0		8	12		8	1
		9	2		9	1		9	18		9	6
		10	4		10	0		10	25		10	1
		11	3		11	0		11	26		11	0
		12	2		12	0		12	12		12	2
		13	0		13	0	Photo#2	13	15		13	0
		14	2		14	0		14	24		14	1
		15	3		15	0		15	11		15	0
		16	7		16	0		16	13		16	0
		17	4		17	0		17	17		17	0
		18	4		18	0		18	12		18	0
		19	2		19	0		19	19		19	0
		20	3		20	0		20	11		20	0
		21	6		21	0		21	15		21	1
		22	1		22	0		22	8	Photo#2	22	2
		23	3		23	0		23	23		23	0
		24	2		24	0		24	12		24	0
		25	3		25	0		25	25		25	0
		26	3	Photo#2	26	0		26	26		26	2
		27	7		27	0		27	29		27	0
	Photo#2	28	15		28	0		28	16		28	2
		29	14		29	0		29	21		29	0
		30	7		30	0		30	28		30	0
		31	1		31	0		31	30		31	1
		32	8		32	0		32	14		32	0
		33	5		33	0		33	34		33	0
		34	5		34	0	Photo#3	34	9		34	2
		35	5		35	1		35	25		35	1
		36	7		36	0		36	19		36	3
		37	8		37	0		37	16		37	0
		38	3		38	0		38	23		38	0
		39	4		39	0		39	16		39	6
		40	4		40	0		40	18		40	2
		41	6		41	0		41	17		41	0
		42	4		42	0		42	23		42	1
		43	9		43	0		43	33		43	0
		44	0		44	0		44	25		44	1
		45	5		45	0		45	24		45	3
		46	5		46	0		46	28	Photo#3	46	1
		47	2	Photo#3	47	0		47	19		47	1
		48	4		48	0		48	42		48	0
		49	5		49	0		49	30		49	0
		50	2		50	0		50	12		50	0
		51	3		51	0		51	13		51	0
		52	4		52	0		52	15		52	2
	Photo#3	53	4		53	0		53	23		53	0
		54	2		54	0		54	13		54	0
		55	3		55	0	Phto#4	55	39		55	0
		56	2		56	0		56	42		56	0
		57	1		57	0		57	17		57	1
		58	2		58	0		58	20		58	0
		59	2		59	0		59	10		59	0
		60	4		60	0		60	16		60	0
		61	2		61	0		61	8		61	5
		62	3		62	0		62	15		62	1
		63	3		63	0		63	12		63	1
		64	3		64	0		64	20		64	0
		65	2		65	0		65	18		65	0
		66	4		66	0		66	30		66	2
		67	1		67	0		67	8		67	1
		68	5		68	0		68	15		68	0
		69	4		69	0		69	18		69	0
		70	1	Photo#4	70	0		70	23		70	0
		71	0		71	0		71	20	Photo#2-1	71	1
		72	3		72	0		72	16		72	1
		73	4		73	0		73	23		73	0
		74	2		74	0		74	13		74	0
		75	2		75	0	Photo#5	75	21		75	0
		76	1		76	0		76	19		76	0
		77	7		77	0		77	15		77	1
		78	2		78	0		78	19		78	0
	Photo#4	79	15		79	0		79	42		79	0
		80	1		80	0		80	8		80	0
		81	6		81	0		81	20		81	1
		82	6		82	0		82	14		82	2
		83	3		83	0		83	16		83	0
		84	3		84	0		84	17		84	0
		85	0		85	1		85	2		85	0
		86	1		86	0		86	8	Photo#2-2	86	0
		87	2		87	1		87	18		87	0
		88	7		88	0		88	14		88	0
		89	4		89	0		89	14		89	1
		90	5		90	0		90	15		90	6
		91	15		91	0		91	13		91	1
		92	10		92	0		92	19		92	2
		93	6		93	0		93	17		93	0
		94	5		94	0		94	12		94	0
		95	5		95	0		95	19		95	0
		96	1		96	0		96	21		96	9
		97	6		97	0		97	6		97	3
		98	14		98	0		98	22		98	3
		99	5		99	0	Photo#6L	99	14		99	0
		100	8		100	0		100	10		100	0
		101	8		101	0		101	31		101	0
		mean	4.22772		102	0		102	18		102	0
		SD	3.22453		103	0		103	34		103	0
					104	0		104	10		104	0
					105	0		105	5		105	0
					106	0		106	9		106	0
					mean	0.0377358		107	14		107	2
					SD	0.191462		108	25		108	0
								109	11		109	0
								110	16		110	0
								mean	19.0455		mean	0.872727
								SD	8.4532		SD	1.74055
